# Drastic genome reduction driven by parasitic lifestyle: Two complete genomes of endosymbiotic bacteria possibly hosted by a dinoflagellate

**DOI:** 10.1101/2025.01.03.631278

**Authors:** Takuro Nakayama, Ryo Harada, Akinori Yabuki, Mami Nomura, Kogiku Shiba, Kazuo Inaba, Yuji Inagaki

## Abstract

Bacteria with endosymbiotic lifestyles often exhibit dramatic genome reduction. While the reduction of genomes in intracellular symbionts of animals, including parasitic bacteria, has been extensively studied, less is known about such bacteria associated with single-celled eukaryotes. Here, we report the genomes of two novel gammaproteobacterial lineages, RS3 and XS4, identified as putative parasitic endosymbionts of the dinoflagellate *Citharistes regius*. Phylogenetic analyses suggest that RS3 and XS4 belong to the family Fastidiosibacteraceae within the order Beggiatoales, forming independent lineages therein. The genomes of RS3 and XS4 are 529 Kbp and 436 Kbp in size, respectively, revealing drastic genome reduction compared to related bacterial genomes. XS4, which has a particularly reduced genome with low GC content, uses an alternative genetic code, in which UGA assigned tryptophan. The small genomes of RS3 and XS4 encode a limited number of proteins, retaining only approximately 20% of the predicted ancestral proteome. Metabolic reconstruction suggests that RS3 and XS4 are energy parasites, heavily dependent on their host for essential metabolites. Furthermore, we found that the ancestor of both genomes likely acquired an ADP:ATP antiporter gene via horizontal gene transfer, an event that may have enabled their evolution as energy parasites by facilitating the acquisition of ATP from their host. These observations on novel bacteria with highly reduced genomes expand our understanding of the phylogenetic and genomic diversity of endosymbiotic bacteria in protists.
