## Supplementary Table S4 for "Drastic genome reduction driven by parasitic lifestyle: Two complete genomes of endosymbiotic bacteria possibly hosted by a dinoflagellate"

### Sheet: Sheet1
Supplementary Table S4. Genomes used in orthologous protein analysis.
Organism name	Protein counts	RefSeq assembly accession	NCBI Taxid
Caedibacter_taeniospiralis	1218	GCF_002803295.2	28907
Cysteiniphilum_halobium	2191	GCF_003574425.1	2219059
Cysteiniphilum_litorale	2938	GCF_003428165.1	2056700
Cysteiniphilum_marinum	2778	GCF_014857925.1	2774191
Cysteiniphilum_sp._JM-1	2192	GCF_008711525.1	2610891
Fangia_hongkongensis_FSC776_=_DSM_21703	2681	GCF_000379445.1	1089439
Fastidiosibacter_lacustris	1881	GCF_003428155.1	2056695
Facilibium_subflavum	2653	GCF_003574485.1	2219058
RS3	495
XS4	426
